# Characterization of six environmental *coli*-phages isolated in Astana, Kazakhstan, during the School of Molecular and Theoretical Biology

**DOI:** 10.64898/2026.04.17.719196

**Authors:** Artyom A. Egorov, Konstanty Keda, Oleg K. Klementiev, Jonas Juozapaitis, Daria Akopova, Danya Basalaev, Yuliya Malinouskaya, Uliana Shurlakova, Lisa Trefilova, Aigerim Turgimbayeva, Daria Garshina, Lisa Dialektova, Anna Smolnikova, Maria Markidonova, Julian J. Duque-Pedraza, Polina Selkova, Anu Tyagi, Sailau Abeldenov, Marcus J.O. Johansson, Gemma C. Atkinson, Vasili Hauryliuk, Ilya Terenin

## Abstract

Bacteriophage (phage) collections are essential resources for studying virus–host interactions in bacterial species. Here, we report six *Escherichia coli*-infecting phages that expand the Lund Collection of Bacteriophages. These phages were isolated in 2025 within the framework of the *School of Molecular and Theoretical Biology* for high-school students, from samples collected in Lake Taldykol, Astana, Kazakhstan, using *E. coli* strains MG1655Δ*RM* and EV36 as hosts. The isolated phages comprise Taldykol (LuPh6), a member of the genus *Kagunavirus*; Aidakhar (LuPh7) of the genus *Phapecoctavirus*; Samruk (LuPh8) of the genus *Tequintavirus*; the T-odd-like phage Baiterek (LuPh9) of the genus *Vequintavirus*; and two T-even-like phages Tulpar (LuPh10) and Shurale (LuPh11) that belong to the *Tequatrovirus* genus. This expanded phage collection enhances the toolkit for investigating phage-host interactions and their molecular mechanisms and highlights the use of phage isolation as a component of high school research education.

**Importance:** Phage collections are a key resource for studying phage biology, phage-bacteria interactions and bacterial immune systems. Here, we extend the Lund Phage Collection through the isolation and characterisation of six *E. coli*-infecting phages, including three novel species (LuPh6, LuPh8 and LuPh11) as well as a member of the genus *Phapecoctavirus* that not represented in widely used collections such as BASEL (LuPh7). This study expands the resources available for probing phage-host interactions and demonstrates an example of integrating phage research into education of high school students.
