## Supplementary Table 2 for "Characterization of six environmental *coli*-phages isolated in Astana, Kazakhstan, during the School of Molecular and Theoretical Biology"

### Sheet: dnadiff_with_header
Query	Reference	Genone size (nt) query	Genome size (nt) ref	Aligned nt query	Aligned nt ref	similarity (total aligned / total length)
LuPh10	OQ689735.1	166272	165632	162862	162748	0.981037
LuPh9	NC_105140.1	135305	135345	132160	132124	0.976479
LuPh9	LR694611.1	135305	138177	133219	133345	0.974704
LuPh9	LR694610.1	135305	138171	133219	133339	0.974703
LuPh9	OZ346161.1	135305	137410	132359	132318	0.970526
LuPh9	OZ346211.1	135305	137408	132359	132316	0.970526
LuPh9	OZ346216.1	135305	137410	132332	132291	0.970328
LuPh9	OZ346222.1	135305	137408	132332	132289	0.970328
LuPh9	OZ346201.1	135305	137098	131945	132006	0.968972
LuPh10	OR958571.1	166272	166713	161172	161076	0.967755
LuPh10	OY979771.1	166272	166871	161158	161200	0.967627
LuPh10	PQ657784.1	166272	166870	161158	161181	0.967572
LuPh7	MH160766.1	152157	149803	145782	145926	0.966048
LuPh7	PV808485.1	152157	150152	145933	145956	0.965532
LuPh7	LR597654.1	152157	150152	145884	145905	0.965201
LuPh9	PQ510733.1	135305	134802	130338	130361	0.965169
LuPh10	PP274704.1	166272	164862	159737	159798	0.964972
LuPh10	MW341595.1	166272	164878	159409	159686	0.963597
LuPh7	OM386656.1	152157	149073	145051	145115	0.963271
LuPh10	PQ666540.1	166272	165034	159599	159532	0.963251
LuPh10	NC_025829.1	166272	164999	159563	159467	0.963048
LuPh7	NC_047770.1	152157	149813	145083	145109	0.960996
LuPh7	NC_048196.1	152157	151194	145198	145606	0.958639
LuPh10	OP856590.1	166272	165454	157761	157652	0.950824
LuPh9	PX741045.1	135305	139846	130095	130055	0.945481
LuPh7	OR062526.1	152157	151980	143751	143776	0.945386
LuPh7	OR062529.1	152157	151980	143751	143776	0.945386
LuPh7	OR062524.1	152157	150431	142642	142663	0.942883
LuPh8	PP941779.1	108532	119458	102426	112378	0.942164
LuPh8	OQ291034.1	108532	119011	101243	110662	0.931275
LuPh8	MF431735.1	108532	120629	101939	111426	0.93107
LuPh8	MF431732.1	108532	120622	101939	111419	0.931068
LuPh8	MF431733.1	108532	120622	101939	111419	0.931068
LuPh8	MF431734.1	108532	120620	101939	111417	0.931068
LuPh8	NC_047885.1	108532	120622	101939	111419	0.931068
LuPh8	MF431731.1	108532	120618	101939	111415	0.931067
LuPh11	PV958097.1	165503	163882	153501	152989	0.930492
LuPh11	PV648364.1	165503	163904	153501	153005	0.930478
LuPh11	MH751506.1	165503	163832	153501	152932	0.93046
LuPh11	AP018813.1	165503	163826	153501	152926	0.930459
LuPh11	OM339528.1	165503	163826	153501	152926	0.930459
LuPh11	NC_054931.1	165503	163825	153501	152925	0.930458
LuPh11	PV648363.1	165503	163904	153060	153010	0.929155
LuPh8	NC_103220.1	108532	109695	101363	101389	0.929088
LuPh11	PP526941.1	165503	165912	153786	153520	0.927254
LuPh11	OZ035760.1	165503	166325	153720	153423	0.925609
LuPh11	NC_054938.1	165503	167484	153977	153764	0.924183
LuPh10	PP526941.1	166272	165912	151733	151585	0.913102
LuPh8	OP745948.1	108532	111610	100394	100475	0.912452
LuPh8	PP502935.1	108532	118240	98944	107805	0.911704
LuPh10	NC_054938.1	166272	167484	150903	150902	0.904268
LuPh10	LuPh11	166272	165503	149381	149439	0.900671
LuPh11	LuPh10	165503	166272	149439	149381	0.900671
LuPh8	NC_048856.1	108532	119416	98033	107034	0.899622
LuPh8	NC_105825.1	108532	111345	98786	98881	0.898989
LuPh7	PV659873.1	152157	161280	136041	145675	0.898796
LuPh8	PP094244.1	108532	116541	96315	105902	0.898451
LuPh11	MW341595.1	165503	164878	148143	148425	0.897655
LuPh11	NC_025829.1	165503	164999	148120	147904	0.89568
LuPh11	OR958571.1	165503	166713	148826	148425	0.894752
LuPh11	OY979771.1	165503	166871	148674	148621	0.894459
LuPh11	PQ657784.1	165503	166870	148695	148500	0.894161
LuPh10	OZ035760.1	166272	166325	148776	148609	0.89413
LuPh11	PQ666540.1	165503	165034	147842	147657	0.893997
LuPh8	NC_048853.1	108532	116606	96237	104229	0.890414
LuPh8	OR485018.1	108532	111769	97774	97940	0.888394
LuPh10	NC_055713.1	166272	193624	159327	159769	0.886634
LuPh11	OP856590.1	165503	165454	146640	146755	0.886505
LuPh8	NC_048795.1	108532	110466	97041	97006	0.886067
LuPh10	PV648364.1	166272	163904	146227	146242	0.885797
LuPh10	PV958097.1	166272	163882	146227	146220	0.88579
LuPh10	PV648363.1	166272	163904	146227	146236	0.885779
LuPh10	AP018813.1	166272	163826	146223	146163	0.885755
LuPh10	OM339528.1	166272	163826	146223	146163	0.885755
LuPh10	NC_054931.1	166272	163825	146223	146161	0.885752
LuPh10	MH751506.1	166272	163832	146223	146167	0.885751
LuPh11	PP274704.1	165503	164862	146359	146114	0.885303
LuPh8	NC_106721.1	108532	107754	95482	95471	0.882873
LuPh11	OQ689735.1	165503	165632	146243	146003	0.882558
LuPh8	NC_015269.1	108532	118351	95392	104279	0.880062
LuPh8	LR597659.1	108532	108546	95407	95428	0.879108
LuPh8	NC_110934.1	108532	137988	96099	120431	0.878347
LuPh8	OR621298.1	108532	118119	93899	103750	0.872041
LuPh8	PV577657.1	108532	118039	93516	103641	0.870178
LuPh8	PV577658.1	108532	117823	93364	103335	0.868985
LuPh8	NC_048852.1	108532	118452	92306	102025	0.856144
LuPh11	NC_055713.1	165503	193624	146485	146767	0.816569
LuPh6	PP291582.1	44688	44773	33208	33140	0.741642
LuPh6	PQ417132.1	44688	44205	32538	32585	0.7326
LuPh6	NC_073325.1	44688	45566	32446	32508	0.71968
LuPh6	BK016551.1	44688	45051	31465	31595	0.702705
LuPh6	PQ141284.1	44688	45491	31237	31199	0.692356
LuPh6	PQ423993.1	44688	45658	31270	31233	0.691818
LuPh6	PQ850603.1	44688	43856	30448	30458	0.687861
LuPh6	MF153391.1	44688	44517	30575	30586	0.685623
LuPh6	NC_073317.1	44688	44391	30496	30568	0.685504
LuPh6	BK054067.1	44688	44677	30093	30229	0.675007
